# Unraveling long-term trends and drivers of fish biodiversity change using environmental DNA metabarcoding of archived samples

**DOI:** 10.64898/2025.12.23.696188

**Authors:** Robin Schütz, Martin Friedrichs-Manthey, Till-Hendrik Macher, Arne J. Beermann, Jens Arle, Jan Koschorreck, Florian Leese

**Affiliations:** University of Duisburg-Essen, Aquatic Ecosystem Research, Universitätsstr. 5, 45141 Essen, Germany; Institute of Biodiversity, Friedrich Schiller University Jena, Dornburger Straße 159, 07743 Jena, Germany; Helmholtz Centre for Environmental Research - UFZ, Department of Ecosystem Services, Permoserstr. 15, 04318 Leipzig, Germany; German Centre for Integrative Biodiversity Research (iDiv) Halle-Jena-Leipzig, Puschstr. 4, 04103 Leipzig, Germany; Trier University, Department of Biogeography, Universitätsring 15, 54296 Trier, Germany; University of Duisburg-Essen, Centre for Water and Environmental Research (ZWU), Universitätsstr. 3, 45141 Essen, Germany; German Environment Agency, Wörlitzer Platz 1, 06844 Dessau-Roßlau, Germany

**Keywords:** eDNA, monitoring, time-series, environmental specimen bank, multiple stressors

## Abstract

Long-term biodiversity data are critical for assessing, understanding, and predicting ecosystem change globally, but are often limited by their availability. We present the longest eDNA metabarcoding time series for freshwater fishes based on archived suspended particulate matter (SPM) from Germany’s Environmental Specimen Bank, covering 17 years (2005-2021) across six major European river systems (Rhine, Danube, Elbe, and their tributaries). From 211 annual samples collected according to highly standardized procedures at 13 sites, we detected 63 fish and lamprey species and traced their spatio-temporal trajectories. eDNA metabarcoding captured significantly declining trends at multiple sites with no recoveries. Common and sensitive species declined at nearly half of sites while invasive species spread. Site occupancy and relative read abundance trends were correlated, providing semi-quantitative indicators. Alpha and beta diversity shifted over time and Bayesian hierarchical models revealed that 19% of species showed significant declines in relative read abundance. The eDNA-derived trends showed strong concordance with long-term regulatory fish monitoring data, validating the patterns across methodological approaches. Random forest models and multivariate analyses identified multiple anthropogenic pollutants, measured from the same SPM samples, as drivers of biodiversity patterns. Pesticides, heavy metals, temperature, and fine sediment negatively affected species richness, with site-specific stressor combinations explaining 29% of community variation. Our results demonstrate that archived SPM, originally collected for chemical monitoring, provides a reliable, dual-purpose monitoring matrix integrating pollution and biodiversity trend assessments simultaneously. This approach enables holistic monitoring of global freshwater ecosystem change and can provide an early warning framework supporting evidence-based environmental management.
