## Supplementary material for "Unraveling long-term trends and drivers of fish biodiversity change using environmental DNA metabarcoding of archived samples": Read_Occupancy_Correlation

### Sheet: Sheet 1
Species	tau_occ	p_occ	tau_rel	p_rel	sig_cat
Abramis brama	-0.356457	0.0706142	-0.514706	0.00447905	rel_reads
Alburnoides bipunctatus	0.566717	0.003582	0.364335	0.0473199	both_concordant
Alburnus alburnus	-0.0725995	0.731363	-0.0147059	0.967142	none
Alosa sp.	0.358538	0.0827307	0.423797	0.0259182	rel_reads
Ameiurus nebulosus	-0.596094	0.00340204	-0.485913	0.0152133	both_concordant
Anguilla anguilla	-0.259401	0.177966	-0.176471	0.343419	none
Anguilla rostrata	-0.080937	0.736122	-0.0450377	0.866952	none
Babka gymnotrachelus	0.499434	0.0202777	0.472896	0.0220454	both_concordant
Barbatula barbatula	-0.471637	0.0119418	0.0882353	0.650463	occupancy
Barbus barbus	0.19803	0.32019	0.220588	0.232249	none
Blicca bjoerkna	-0.70555	0.00020469	0.0882353	0.650463	occupancy
Carassius auratus	-0.0872028	0.67159	0.0441177	0.83682	none
Carassius sp.	0.409207	0.0422601	0.475519	0.0113026	both_concordant
Chondrostoma nasus	-0.149352	0.448086	0.602941	0.000848055	rel_reads
Cobitis taenia	0.128624	0.609834	0.128624	0.609834	none
Coregonus sp.	-0.429928	0.0250265	-0.323529	0.0765136	occupancy
Cottus gobio	-0.122226	0.532208	0.220588	0.232249	none
Cottus rhenanus	0.00773175	1	0.0147059	0.967142	none
Ctenopharyngodon idella	0.325515	0.111495	0.471774	0.0129753	rel_reads
Cyprinus carpio	-0.338007	0.0770615	0.147059	0.433827	none
Esox lucius	-0.201848	0.294189	0.132353	0.483756	none
Gasterosteus aculeatus	-0.219178	0.255578	0.264706	0.149375	none
Gobio gobio	-0.310535	0.101755	0.191176	0.303097	none
Gymnocephalus cernua	-0.227958	0.237977	0.0882353	0.650463	none
Gymnocephalus schraetser	-0.166478	0.461743	-0.157632	0.467859	none
Hypophthalmichthys sp.	-0.451731	0.0204067	-0.319611	0.0912575	occupancy
Lampetra planeri/fluviatilis	0.0796162	0.703708	-0.0959416	0.62079	none
Lepomis gibbosus	0.156556	0.502335	0.169411	0.457304	none
Leucaspius delineatus	0.00889179	1	0.0514496	0.822597	none
Leuciscus aspius	0.0310535	0.90012	0.308824	0.091239	none
Leuciscus idus	0.0410665	0.86304	0.367647	0.0435456	rel_reads
Leuciscus idus/leuciscus	-0.246416	0.195695	0.352941	0.0528611	none
Leuciscus leuciscus	0.168168	0.404428	0.161765	0.387014	none
Lota lota	-0.490552	0.0110686	-0.176471	0.343419	occupancy
Neogobius fluviatilis	0.211702	0.344704	0.217307	0.316995	none
Neogobius melanostomus	0.759295	4.45843e-05	0.75	3.17097e-05	both_concordant
Oncorhynchus mykiss	-0.213896	0.260865	0.264706	0.149375	none
Osmerus eperlanus	-0.395264	0.0407459	0.529412	0.00344813	both_conflicting
Perca fluviatilis	0.434749	0.0212396	0.705882	9.10759e-05	both_concordant
Petromyzon marinus	-0.342997	0.125786	-0.342997	0.125786	none
Phoxinus phoxinus	0.410045	0.0367732	0.264706	0.149375	occupancy
Platichthys flesus	-0.399935	0.0494516	0.379206	0.0388221	both_conflicting
Pomatoschistus microps	0.407046	0.0624074	0.385026	0.0744389	none
Ponticola kessleri	0.0410665	0.863625	-0.0611132	0.769893	none
Proterorhinus semilunaris	0.219178	0.332564	0.231015	0.298056	none
Pseudorasbora parva	-0.257248	0.261572	-0.257248	0.261572	none
Pungitius pungitius	-0.231015	0.298056	-0.200213	0.372418	none
Rhodeus amarus	0.441497	0.022981	0.450188	0.0133737	both_concordant
Romanogobio sp.	-0.573826	0.00243865	-0.0369006	0.869014	occupancy
Rutilus pigus	-0.155126	0.490636	-0.115045	0.616846	none
Rutilus rutilus	-0.511545	0.0126495	0.220588	0.232249	occupancy
Salmo salar	-0.241657	0.208779	-0.200756	0.282663	none
Salmo trutta	-0.176402	0.3589	0.0735294	0.710836	none
Salvelinus sp.	0.0237826	0.932707	0.140222	0.458028	none
Sander lucioperca	0.0237826	0.932425	0.470588	0.00945532	rel_reads
Scardinius erythrophthalmus	0.0885615	0.712178	0.10249	0.642842	none
Silurus glanis	-0.169411	0.380469	0.132353	0.483756	none
Squalius cephalus	0.628293	0.00143754	0.220588	0.232249	occupancy
Telestes souffia	-0.128624	0.609834	-0.128624	0.609834	none
Thymallus thymallus	-0.222925	0.251902	0.191176	0.303097	none
Tinca tinca	0.0767914	0.724275	0.161765	0.387014	none
Vimba vimba	-0.532295	0.00646436	-0.110702	0.563813	occupancy
Zingel zingel	0.0939336	0.709388	0.0770051	0.766224	none
