## Supplementary material for "Unraveling long-term trends and drivers of fish biodiversity change using environmental DNA metabarcoding of archived samples": Trend_Agreement

### Sheet: Summary_Statistics
Statistic	Value
Sample Size (species)	47
Directional Agreement (count)	35
Directional Agreement (%)	74.5
Spearman Correlation (rho)	0.5503
Spearman p-value	1e-04
Cohen's Kappa	0.4709
Kappa Agreement Level	Not available
Wilcoxon p-value	0.0542
Mean Difference (eDNA - Reference)	-0.0435
SD of Differences	0.1469
Limits of Agreement (Lower)	-0.3314
Limits of Agreement (Upper)	0.2445

### Sheet: Species_Data
Species	eDNA_Estimate	Reference_Estimate	eDNA_Direction	Reference_Direction	Difference_eDNA_minus_Reference	Directional_Agreement
Leucaspius delineatus	-0.0008	-0.01	decrease	decrease	0.0092	Yes
Cobitis taenia	0.0014	0.05	increase	increase	-0.0486	Yes
Lepomis gibbosus	0.0035	0.08	increase	increase	-0.0765	Yes
Petromyzon marinus	-0.0057	-0.16	decrease	decrease	0.1543	Yes
Proterorhinus semilunaris	0.0066	0.65	increase	increase	-0.6434	Yes
Carassius auratus	-0.0072	-0.01	decrease	decrease	0.0028	Yes
Pungitius pungitius	-0.0074	-0.06	decrease	decrease	0.0526	Yes
Alburnus alburnus	0.0085	0.05	increase	increase	-0.0415	Yes
Tinca tinca	0.009	0.04	increase	increase	-0.031	Yes
Pomatoschistus microps	0.0208	0.05	increase	increase	-0.0292	Yes
Barbus barbus	0.0233	0.04	increase	increase	-0.0167	Yes
Rutilus rutilus	-0.0374	-0.03	decrease	decrease	-0.0074	Yes
Salvelinus fontinalis	-0.0387	-0.06	decrease	decrease	0.0213	Yes
Phoxinus phoxinus	0.0397	0.18	increase	increase	-0.1403	Yes
Alburnoides bipunctatus	0.0425	0.5	increase	increase	-0.4575	Yes
Gymnocephalus cernua	-0.0431	-0.09	decrease	decrease	0.0469	Yes
Salmo salar	-0.0442	-0.01	decrease	decrease	-0.0342	Yes
Thymallus thymallus	-0.0543	-0.06	decrease	decrease	0.0057	Yes
Cottus gobio	-0.0596	0	decrease	decrease	-0.0596	Yes
Esox lucius	-0.0622	-0.02	decrease	decrease	-0.0422	Yes
Gobio gobio	-0.0623	-0.03	decrease	decrease	-0.0323	Yes
Gasterosteus aculeatus	-0.0647	-0.01	decrease	decrease	-0.0547	Yes
Anguilla anguilla	-0.0661	-0.07	decrease	decrease	0.0039	Yes
Chondrostoma nasus	0.0679	0.04	increase	increase	0.0279	Yes
Salmo trutta	-0.0788	-0.01	decrease	decrease	-0.0688	Yes
Cyprinus carpio	-0.0817	-0.02	decrease	decrease	-0.0617	Yes
Rhodeus amarus	0.0886	0.21	increase	increase	-0.1214	Yes
Lota lota	-0.0911	-0.05	decrease	decrease	-0.0411	Yes
Romanogobio belingi	-0.1017	-0.19	decrease	decrease	0.0883	Yes
Oncorhynchus mykiss	-0.1076	-0.13	decrease	decrease	0.0224	Yes
Squalius cephalus	0.108	0.03	increase	increase	0.078	Yes
Barbatula barbatula	-0.1235	-0.02	decrease	decrease	-0.1035	Yes
Blicca bjoerkna	-0.1782	-0.03	decrease	decrease	-0.1482	Yes
Abramis brama	-0.2818	-0.05	decrease	decrease	-0.2318	Yes
Neogobius melanostomus	0.4573	0.83	increase	increase	-0.3727	Yes
Scardinius erythrophthalmus	-0.0003	0.01	decrease	increase	-0.0103	No
Ponticola kessleri	0.0006	-0.04	increase	decrease	0.0406	No
Leuciscus leuciscus	0.0015	-0.07	increase	decrease	0.0715	No
Pseudorasbora parva	-0.0026	0.05	decrease	increase	-0.0526	No
Sander lucioperca	0.0073	-0.03	increase	decrease	0.0373	No
Platichthys flesus	0.02	-0.01	increase	decrease	0.03	No
Silurus glanis	-0.0269	0.07	decrease	increase	-0.0969	No
Leuciscus idus	0.0291	-0.1	increase	decrease	0.1291	No
Ameiurus nebulosus	-0.039	0.01	decrease	increase	-0.049	No
Vimba vimba	-0.0522	0.08	decrease	increase	-0.1322	No
Leuciscus aspius	0.1209	0	increase	decrease	0.1209	No
Perca fluviatilis	0.2103	-0.01	increase	decrease	0.2203	No
